# Environmental gradients reveal stress hubs predating plant terrestrialization

**DOI:** 10.1101/2022.10.17.512551

**Authors:** Armin Dadras, Janine M. R. Fürst-Jansen, Tatyana Darienko, Denis Krone, Patricia Scholz, Tim P. Rieseberg, Iker Irisarri, Rasmus Steinkamp, Maike Hansen, Henrik Buschmann, Oliver Valerius, Gerhard H. Braus, Ute Hoecker, Marek Mutwil, Till Ischebeck, Sophie de Vries, Maike Lorenz, Jan de Vries

## Abstract

Plant terrestrialization brought forth the land plants (embryophytes). Embryophytes account for most of the biomass on land and evolved from streptophyte algae in a singular event. Recent advances have unraveled the first full genomes of the closest algal relatives of land plants; among the first such species was *Mesotaenium endlicherianum*. Here, we used fine-combed RNAseq in tandem with photophysiological assessment on *Mesotaenium* exposed to a continuous range of temperature and light cues. Our data establish a grid of 42 different conditions, resulting in 128 transcriptomes and ~1.5 Tbp (~9.9 billion reads) of data to study combinatory effects of stress response using clustering along gradients. We describe major hubs in genetic networks underpinning stress response and acclimation in the molecular physiology of *Mesotaenium*. Our data suggest that lipid droplet formation, plastid and cell wall-derived signals denominate molecular programs since more than 600 million years of streptophyte evolution—before plants made their first steps on land.
