## Supplementary material for "Environmental gradients reveal stress hubs predating plant terrestrialization": Table S1

### Sheet: ST1.1
Supplemental Dataset ST1.1: Temperature and light intensity measurements of all 504 coordinates on the gradient table. Shown are all light intensity/irradiance measurements, assessed with the PAR Meter of all 504 wells. On the sides and below the measurements average values of the measurements are shown as well as a graph depicting the fluxuation of the measurements under the different irradiance…
570.5	586.5	581.8	586.8	586.7	594.1	570.1	568.8	586.7	571.1	590.7	579.4	585.3	572.1	586.8	579.9	577.1	583.2	575.3	592	582	578.4	570.6	584.5	570.3	543.7	551.6	539.1		average	standard deviation	Coefficient of variation
527	557.7	547.5	558.6	552.6	561.5	530	538.5	551.6	542.9	558.4	549.3	541.6	526.4	552.6	531.9	519	540	531	549.4	545.3	544.9	533.4	559.6	537.7	503.2	516.9	506		533.263	40.904	0.0762472
472.3	481.2	492.5	501	494.7	494.3	487.7	480.4	490.3	497.1	500.6	499.8	475.9	480.4	490.5	493	478.8	474.4	481.6	480.9	481.9	483.6	487.6	483.2	467.1	465.5	464.2	454
390.9	399.4	398.4	406	402.3	398.4	399.9	398.7	393.3	390.1	394.2	393.2	396.6	394.7	394	391.2	386.3	389	384.6	389	397.1	395.3	400.8	398.7	386.4	382.4	381.2	367
332.3	336.8	334.2	342.2	339.3	338.7	338.2	342.1	332.4	333.4	332.5	338.8	341	341.3	333.8	331.3	326.7	329.6	327.9	329.6	336.6	349.7	342.6	345	329.8	319.4	319.1	313.6		329.826	54.1807	0.16329
259.3	262.4	261	261.3	270.1	269.6	265.1	267.2	259.8	260.8	265.3	270	269.6	267	265.9	262.7	254.9	258	259.3	262.2	265.9	269.6	270.8	272.6	255.5	247.1	248.1	247.3
165.16	163.23	164.28	164.85	165.41	156.58	164.26	164.42	162.18	162.32	163.34	165.03	165.11	163.68	160.03	159.84	162.91	159.5	159.86	161.92	164.07	162.57	161.25	160.68	153.56	149.12	145.25	140.55
132.83	132.53	133.8	134.81	134.56	135.03	133.78	134.05	132.3	132.58	133.17	133.81	130.34	130.73	129.1	129.73	130.03	129.66	129.51	130.95	129.53	128.26	127.39	126.82	120.83	118.76	116.87	113.42		129.604	25.814	0.197987
99.32	100.91	101.81	101.53	102.7	103.95	103.28	102.54	101.9	103.12	102.71	100.97	99	100.16	99.32	98.49	100.3	100.22	99.71	99.44	99.06	98.58	98.12	97.74	92.86	91.03	87.13	84.69
83.41	84.35	85.01	86.15	87.95	87.93	87.73	89.33	87.17	86.74	86.63	86.54	83.63	84.2	83.25	83.52	83.6	82.58	82.66	82.28	82.57	81.57	81.05	80.26	77.26	75.09	72.14	69.36
72.91	73.81	73.8	75.88	78.73	78.75	79.1	79.4	76.48	76.66	77.18	77.83	75.74	74.88	74.94	74.69	74.79	75.4	75.9	76.23	75.61	75	74.36	74.19	70.08	68.12	66.01	63.3		71.926	11.0376	0.152542
58.2	59.2	59.25	58.78	60.72	60.97	61	60.33	60.66	60.92	60.97	60.48	58.54	58.6	58.68	58.21	57.45	57.43	58.06	57.41	57.01	57.65	57.49	57.55	54.83	54.48	52.66	50.52
45.65	46.33	46.83	47.5	48.32	48.3	49.24	48.25	47.98	47.63	47.4	48.06	47.09	46.24	46.05	46.81	45.32	44.56	44.32	44.32	45.75	45.05	45.6	45.7	43.17	41.93	40.68	39.12
39.5	40.39	40.57	41.72	45.64	45.58	45.45	43.01	42.03	41.98	41.74	43.5	42.03	42.74	41.59	42.87	37.68	37.86	37.31	38.45	39.52	39.31	39.35	38.93	35.69	36.7	34.6	33.09		39.1967	6.50822	0.165049
31.73	32.51	32.95	32.96	33.5	33.97	34	33.89	33.73	33.96	34.12	33.91	31.34	31.58	31.62	31.33	30.21	30.72	30.29	29.84	31.25	31.34	30.9	30.08	28.2	27.76	27	25.8
25.46	25.7	25.78	26.24	26.54	26.24	25.98	25.93	26.77	26.78	26.78	26.8	25.78	24.16	24.25	24.29	23.31	23.28	23.08	23.8	23.33	22.88	22.68	22.44	22.01	21.23	20.46	19.66
21.91	21.76	21.03	20.03	23.86	22.84	22.85	23.61	23.01	22.94	22.85	23.8	21.28	21.46	21.41	21.26	19.61	19.59	19.47	20.53	20.24	20.46	19.54	19.97	18.38	17.83	17.22	16.06		20.989	3.33755	0.158065
18.69	19.15	19.26	17.69	19.57	19.83	19.81	19.81	19.92	20.2	20.17	20.07	17.29	17.5	17.54	17.46	17.11	17.04	16.94	16.72	16.58	16.66	16.28	16.07	15.45	15.18	14.66	13.99
The average of light intensity
Plate 1	Plate 7	Plate 13	Plate 19	Plate 25	Plate 31	Plate 37
538.617	538.283	505.544	534.7	531.892	536.25	509.942
Plate 2	Plate 8	Plate 14	Plate 20	Plate 26	Plate 32	Plate 38
332.017	335.8	330.317	332.425	324.758	337.058	316.408
Plate 3	Plate 9	Plate 15	Plate 21	Plate 27	Plate 33	Plate 39
132.922	133.38	132.786	130.461	130.334	129.506	117.839
Plate 4	Plate 10	Plate 16	Plate 22	Plate 28	Plate 34	Plate 40
72.5625	75.995	74.855	72.4067	71.9825	71.1925	64.4875
Plate 5	Plate 11	Plate 17	Plate 23	Plate 29	Plate 35	Plate 41
39.8867	42.4292	41.3367	40.1075	37.5733	38.565	34.4783
Plate 6	Plate 12	Plate 18	Plate 24	Plate 30	Plate 36	Plate 42
21.8917	23.0725	23.3408	21.14	20.04	19.7608	17.6775

### Sheet: ST1.2
Supplemental Dataset ST1.2: Temperature and light intensity measurements of all 504 coordinates on the gradient table. Shown are the temperature measurements of all 504 wells, assessed with a thermometer. Wells were filled with water (2.5 ml per well) beforehand and incubated on the table for 1 h to acclimate. Wells were always stirred with the thermometer and temperature was then measured in the…
Measured 8_9_20 (Measured in water (2.5ml per well, Table was set to
Table was set to 2.0 - 33.0 °C
	1				7				13				19				25				31				37
	8.8	9.3	10.2	11.2	12.8	13.4	14.2	15.1	16.8	17.4	18.1	18.9	20.6	21.2	21.8	22.3	23.7	24.1	24.7	25.2	26.4	27	27.6	27.8	27.9	28.5	29.1	29.3
	8.2	8.8	9.6	10.5	12.4	13	13.8	14.6	16.4	17.1	17.9	18.7	20.5	21.1	21.7	22.4	23.8	24.1	24.7	25.3	26.4	27.1	27.7	28.3	28.1	28.7	29.2	29.8
	7.8	8.7	9.4	10.3	12.1	12.8	13.6	14.5	16.3	17.1	17.9	18.8	20.5	21.2	21.8	22.5	23.9	24.2	24.7	25.3	26.4	27.1	27.7	28.4	28.3	28.7	29.3	30
	7.9	8.4	9.2	10.3	12.1	12.7	13.5	14.5	16.1	16.8	17.6	18.4	20.2	20.8	21.5	22	23.3	23.8	24.4	24.9	26.2	26.9	27.6	28	29	29.6	30.3	30.8
	7.8	8.3	9.1	10.1	12	12.6	13.4	14.2	16.1	16.8	17.6	18.5	20.2	20.9	21.5	22.2	23.3	23.8	24.4	25	26.3	26.8	27.4	28	29	29.5	30.2	30.8
	7.8	8.3	9.1	10	12	12.7	13.4	14.2	16	16.8	17.6	18.5	20.2	20.8	21.4	22.1	23.2	23.7	24.3	24.9	26.1	26.7	27.3	27.9	28.8	29.4	30.2	30.7
	7.5	8	8.9	9.9	11.8	12.5	13.3	14	15.9	16.7	17.5	18.1	19.8	20.5	21.2	21.7	22.8	23.3	23.9	24.4	25.8	26.3	27.1	27.5	28.7	29.3	30	30.6
	7.5	8.1	8.9	9.8	11.8	12.5	13.3	14	15.8	16.6	17.4	18.1	19.7	20.4	21.1	21.6	22.7	23.2	23.8	24.4	25.8	26.3	27	27.6	28.7	29.2	29.9	30.5
	7.5	8.1	8.9	9.7	11.7	12.4	13.2	13.9	15.6	16.5	17.2	18	19.6	20.2	20.9	21.5	22.6	23.1	23.8	24.4	25.7	26.2	27	27.6	28.4	29.1	29.8	30.4
	7.4	7.9	8.6	9.4	11.4	12.1	12.9	13.7	15.3	16.1	16.8	17.5	19.2	19.8	20.5	21	22.4	22.9	23.6	24	25.5	26.1	26.9	27	28.3	29	29.7	30.1
	7.3	7.8	8.5	9.4	11.3	12	12.7	13.6	15.3	16.1	16.8	17.5	19.1	19.8	20.5	21.1	22.3	22.8	23.6	24.2	25.5	26	26.7	27.3	28.2	28.9	29.6	30.2
	7.2	7.7	8.5	9.3	11.2	12	12.6	13.4	15.3	16.1	16.8	17.5	19	19.7	20.3	21	22.2	22.8	23.4	24.1	25.3	25.9	26.6	27.2	28.1	28.8	29.4	30.1
	7	7.6	8.4	9.3	11.1	11.5	12.5	13.3	15.2	15.9	16.6	17.1	18.8	19.5	20.1	20.7	22.1	22.7	23.3	23.9	25.3	25.8	26.4	27	28.1	28.7	29.3	29.7
	7	7.5	8.3	9.2	11.1	11.8	12.5	13.3	15.1	15.8	16.5	17.2	18.7	19.4	20	20.8	22.1	22.6	23.3	24	25.2	25.8	26.4	27	28	28.7	29.2	29.8
	6.9	7.5	8.3	9.2	11.1	11.8	12.5	13.3	15	15.7	16.5	17.2	18.7	19.3	20	20.7	22.1	22.6	23.3	23.8	25.2	25.7	26.2	27	27.9	28.6	29.2	29.8
	7.3	7.8	8.6	9.5	11.5	12.1	12.7	13.4	15.1	15.8	16.5	17.2	18.7	19.4	20	20.6	22.1	22.6	23.3	23.8	25.1	25.7	26.3	26.8	27.7	28.3	29	29.3
	7.4	7.9	8.7	9.5	11.5	12.1	12.7	13.5	15.1	15.7	16.5	17.1	18.7	19.4	20	20.7	22	22.6	23.2	23.9	25	25.6	26.2	26.8	27.7	28.2	28.8	29.4
	8.2	8.7	9.5	10.2	12	12.5	13.2	13.9	15.4	16	16.7	17.4	18.9	19.5	20.2	20.8	22.1	22.6	23.3	23.9	25	25.6	26.2	26.8	27.6	28	28.7	29.1
	6				12				18				24				30				36				42
	1				7				13				19				25				31				37
	8.6		10.2		12.75		14.3		16.85		18.3833		20.85		22.0833		23.9667		24.9833		26.7333		27.9167		28.3667		29.45
	8.08333		9.63333		12.35		13.8667		16.4333		18.0333		20.5167		21.7833		23.5167		24.65		26.5		27.7		29.2167		30.5
	7.78333		9.35		12.1167		13.6167		16.1833		17.7167		20.0333		21.3333		22.95		24.1167		26.0167		27.3		28.9		30.2
	7.55		8.95		11.6667		13.15		15.7		17.15		19.4333		20.7333		22.5667		23.8167		25.7167		26.95		28.55		29.85
	7.25		8.78333		11.4		12.9		15.45		16.85		19.0667		20.3833		22.3667		23.6		25.5		26.6667		28.3333		29.5
	7.88333		9.33333		11.95		13.2333		15.5167		16.9		19.1		20.3833		22.3333		23.5667		25.3333		26.5167		27.9167		29.05
	6				12				18				24				30				36				42
	1				7				13				19				25				31				37
	9.4				13.525				17.6167				21.4667				24.475				27.325				28.9083
	8.85833				13.1083				17.2333				21.15				24.0833				27.1				29.8583
	8.56667				12.8667				16.95				20.6833				23.5333				26.6583				29.55
	8.25				12.4083				16.425				20.0833				23.1917				26.3333				29.2
	8.01667				12.15				16.15				19.725				22.9833				26.0833				28.9167
	8.60833				12.5917				16.2083				19.7417				22.95				25.925				28.4833
	6				12				18				24				30				36				42

### Sheet: ST1.3
Supplemental Dataset ST1.3: Temperature and light intensity measurements of all 504 coordinates on the gradient table. Gradient table setup with all 12-well sample numbers (1-42) as well as the labels for each well inside each 12-well plate (A1-C4)
A1	A2	A3	A4
B1	B2	B3	B4
C1	C2	C3	C4
Plate1	Plate7	Plate13	Plate19	Plate25	Plate31	Plate37
Plate2	Plate8	Plate14	Plate20	Plate26	Plate32	Plate38
Plate3	Plate9	Plate15	Plate21	Plate27	Plate33	Plate39
Plate4	Plate10	Plate16	Plate22	Plate28	Plate34	Plate40
Plate5	Plate11	Plate17	Plate23	Plate29	Plate35	Plate41
Plate6	Plate12	Plate18	Plate24	Plate30	Plate36	Plate42
