## Supplementary material for "Environmental gradients reveal stress hubs predating plant terrestrialization": Table S3

### Sheet: ST3
Supplemental Dataset ST3: Number of genes and transcripts in gene model V2
Biotype	Confidence	Gene	Transcript
protein_coding_gene	High	9821	26009
protein_coding_gene	Low	9402	14317
predicted_gene	Low	4312	4408
Total		23535	44734
