## Supplementary material for "Environmental gradients reveal stress hubs predating plant terrestrialization": Table S4

### Sheet: ST4
Supplemental Dataset ST4: The general stats of raw reads, trimmed reads, and pseudoalignment
Sample	Kallisto_mqc-generalstats-kallisto-fragment_length	Kallisto_mqc-generalstats-kallisto-percent_aligned	Kallisto_mqc-generalstats-kallisto-pseudoaligned_reads	FastQC_mqc-generalstats-fastqc-percent_duplicates	FastQC_mqc-generalstats-fastqc-percent_gc	FastQC_mqc-generalstats-fastqc-avg_sequence_length	FastQC_mqc-generalstats-fastqc-percent_fails	FastQC_mqc-generalstats-fastqc-total_sequences	Snippy_mqc-generalstats-snippy-VariantTotal
BR_1_13_1	254.15	87.8764	24925453	71.2627	54	150	9.09091	28968441
BR_1_13_2				73.2184	54	150	9.09091	28968441
BR_1_19_1	250.733	85.896	28823370	70.1624	55	150	18.1818	35166876
BR_1_19_2				70.2787	56	150	9.09091	35166876
BR_1_25_1	253.49	86.0854	29286187	70.5656	54	150	9.09091	34899835
BR_1_25_2				72.4516	54	150	9.09091	34899835
BR_1_31_1	258.539	84.9303	25559078	69.4768	54	150	9.09091	30929183
BR_1_31_2				70.6962	54	150	9.09091	30929183
BR_1_35_1	262.282	88.2265	27401193	72.3758	54	150	9.09091	31828616
BR_1_35_2				74.2019	54	150	9.09091	31828616
BR_1_8_1	277.202	88.9478	28227077	83.241	54	150	9.09091	32561094
BR_1_8_2				83.4806	54	150	9.09091	32561094
BR_2_13_1	246.243	86.0274	34454635	71.5122	55	150	18.1818	41798968
BR_2_13_2				72.1692	56	150	9.09091	41798968
BR_2_19_1	265.863	86.8803	29798254	71.8972	54	150	9.09091	35149192
BR_2_19_2				73.8439	54	150	9.09091	35149192
BR_2_25_1	266.456	86.4384	28512854	72.7334	54	150	9.09091	33840843
BR_2_25_2				74.3725	54	150	9.09091	33840843
BR_2_8_1	245.315	87.5301	33523661	67.4045	55	150	18.1818	39974315
BR_2_8_2				68.7674	56	150	9.09091	39974315
BR_3_13_1	237.213	86.8038	30185727	68.9709	55	150	18.1818	36390317
BR_3_13_2				69.4217	56	150	9.09091	36390317
BR_3_19_1	245.135	86.7439	29392684	66.4102	55	150	18.1818	35412952
BR_3_19_2				67.5663	55	150	9.09091	35412952
BR_3_25_1	239.489	85.0312	26541535	65.0419	55	150	18.1818	32620049
BR_3_25_2				65.3738	56	150	9.09091	32620049
BR_3_31_1	242.617	83.6311	24578418	63.1876	55	150	18.1818	30752550
BR_3_31_2				63.2307	56	150	9.09091	30752550
BR_3_35_1	245.113	87.7232	29265399	67.1052	55	150	18.1818	34895335
BR_3_35_2				67.5851	55	150	9.09091	34895335
BR_3_8_1	248.759	87.9701	27776861	68.2574	55	150	18.1818	32911314
BR_3_8_2				69.0674	55	150	9.09091	32911314
B_1_10_1	200.941	89.3575	28955046	67.2388	55	150	27.2727	33155322
B_1_10_2				71.8188	55	150	9.09091	33155322
B_1_11_1	252.286	89.3924	38194440	68.8948	55	150	27.2727	43804752
B_1_11_2				74.2727	56	150	9.09091	43804752
B_1_12_1	256.177	89.9642	33599082	69.8267	55	150	27.2727	38187709
B_1_12_2				74.1847	55	150	9.09091	38187709
B_1_13_1	271.643	79.8814	23997667	63.9181	55	150	18.1818	30899548
B_1_13_2				67.927	55	150	9.09091	30899548
B_1_14_1	232.132	88.1157	38864839	68.7397	55	150	18.1818	45211301
B_1_14_2				73.9178	55	150	9.09091	45211301
B_1_15_1	232.533	89.4307	43310993	72.3274	55	150	27.2727	49600471
B_1_15_2				77.7662	55	150	9.09091	49600471
B_1_16_1	256.428	89.8962	35910057	70.8521	55	150	27.2727	40992309
B_1_16_2				75.2898	55	150	9.09091	40992309
B_1_17_1	211.344	89.9413	36010986	71.716	54	150	18.1818	40983822
B_1_17_2				76.514	55	150	9.09091	40983822
B_1_18_1	226.052	89.5236	28857673	69.8026	55	150	18.1818	32952398
B_1_18_2				74.1221	56	150	9.09091	32952398
B_1_19_1	250.558	87.5755	30602583	68.1674	55	150	18.1818	35799389
B_1_19_2				72.9124	56	150	9.09091	35799389
B_1_20_1	211.591	87.9234	28009710	65.454	55	150	18.1818	32732787
B_1_20_2				69.6833	56	150	9.09091	32732787
B_1_21_1	262.531	89.0046	29554386	68.396	55	150	18.1818	34180842
B_1_21_2				72.1736	56	150	9.09091	34180842
B_1_22_1	254.841	89.5584	31160578	68.2217	55	150	18.1818	35727621
B_1_22_2				72.5501	56	150	9.09091	35727621
B_1_23_1	244.389	89.2007	29360501	66.8018	56	150	18.1818	33869966
B_1_23_2				70.9439	56	150	9.09091	33869966
B_1_24_1	236.533	89.0237	29124883	69.591	55	150	18.1818	33529793
B_1_24_2				74.1164	56	150	9.09091	33529793
B_1_25_1	282.113	65.1605	25419039	67.2329	53	150	18.1818	40042732
B_1_25_2				71.1428	54	150	9.09091	40042732
B_1_26_1	264.2	88.0053	29689260	65.8899	56	150	18.1818	34653366
B_1_26_2				70.2037	56	150	9.09091	34653366
B_1_27_1	241.557	88.3242	33742192	73.5427	56	150	18.1818	39178638
B_1_27_2				78.1133	56	150	9.09091	39178638
B_1_28_1	271.337	81.8876	33916457	73.2654	55	150	18.1818	42545329
B_1_28_2				77.4637	55	150	9.09091	42545329
B_1_29_1	270.599	87.6884	34864245	70.666	55	150	18.1818	40707548
B_1_29_2				75.136	55	150	9.09091	40707548
B_1_30_1	262.732	89.5675	35760526	69.732	55	150	18.1818	40923089
B_1_30_2				74.5976	56	150	9.09091	40923089
B_1_31_1	221.913	82.5144	25722161	72.4828	56	150	9.09091	32534125
B_1_31_2				71.7775	57	150	9.09091	32534125
B_1_32_1	242.897	85.9447	38882941	71.6013	55	150	9.09091	47047060
B_1_32_2				72.5782	56	150	9.09091	47047060
B_1_33_1	211.143	86.2716	34486799	73.4987	55	150	9.09091	41723995
B_1_33_2				73.076	56	150	9.09091	41723995
B_1_34_1	175.933	86.7551	7952759	50.0784	56	150	9.09091	9485752
B_1_34_2				51.0869	56	150	9.09091	9485752
B_1_35_1	183.43	86.5904	25843314	70.8065	55	150	18.1818	30827048
B_1_35_2				72.4519	55	150	18.1818	30827048
B_1_36_1	243.039	88.2008	50091302	77.0362	55	150	9.09091	59147842
B_1_36_2				77.0005	55	150	9.09091	59147842
B_1_38_1	220.774	84.029	26453215	65.8527	56	150	9.09091	32742345
B_1_38_2				66.8659	56	150	9.09091	32742345
B_1_39_1	197.892	84.8663	27348013	70.8647	56	150	18.1818	33500344
B_1_39_2				68.3599	57	150	9.09091	33500344
B_1_3_1	239.511	88.7008	34578915	69.879	55	150	18.1818	39897235
B_1_3_2				74.384	56	150	9.09091	39897235
B_1_40_1	252.006	85.9728	31690519	63.919	56	150	9.09091	38355390
B_1_40_2				63.6691	56	150	9.09091	38355390
B_1_41_1	215.169	86.0857	34832312	65.1282	55	150	9.09091	41829230
B_1_41_2				65.8317	56	150	9.09091	41829230
B_1_42_1	191.107	86.0601	31997144	67.0805	55	150	9.09091	38522133
B_1_42_2				68.5671	55	150	9.09091	38522133
B_1_4_1	224.572	88.6143	30373472	67.7852	55	150	18.1818	35113186
B_1_4_2				72.4614	56	150	9.09091	35113186
B_1_5_1	214.804	89.3783	40875984	69.6622	55	150	27.2727	46952000
B_1_5_2				75.3036	55	150	9.09091	46952000
B_1_6_1	247.662	89.2206	35428083	68.3828	55	150	18.1818	40820068
B_1_6_2				72.7712	56	150	9.09091	40820068
B_1_8_1	240.774	86.325	30854629	77.0215	55	150	18.1818	36748293
B_1_8_2				80.733	55	150	9.09091	36748293
B_1_9_1	247.523	89.7384	37580749	69.5316	55	150	27.2727	42949335
B_1_9_2				74.6044	55	150	9.09091	42949335
B_2_10_1	257.353	88.9527	38141777	70.2495	55	150	18.1818	44180340
B_2_10_2				70.6648	55	150	9.09091	44180340
B_2_11_1	256.031	89.6217	28402043	67.9242	55	150	9.09091	32748218
B_2_11_2				68.4952	56	150	9.09091	32748218
B_2_12_1	311.347	89.5574	31352812	70.3187	55	150	9.09091	36642698
B_2_12_2				68.0793	56	150	9.09091	36642698
B_2_13_1	197.316	85.4623	24477569	66.0898	56	150	9.09091	29563004
B_2_13_2				66.7657	56	150	9.09091	29563004
B_2_14_1	265.224	87.8858	36127404	75.0488	55	150	9.09091	42521579
B_2_14_2				74.2655	56	150	9.09091	42521579
B_2_15_1	250.309	88.7207	30831973	68.8699	55	150	9.09091	35879600
B_2_15_2				69.3936	56	150	9.09091	35879600
B_2_16_1	217.884	88.8527	36365088	74.3989	55	150	9.09091	42239432
B_2_16_2				74.4654	55	150	9.09091	42239432
B_2_17_1	200.204	89.6962	32977064	74.2292	54	150	9.09091	37917973
B_2_17_2				74.6349	54	150	9.09091	37917973
B_2_18_1	246.198	89.5127	28768530	69.5245	55	150	9.09091	33179920
B_2_18_2				70.2595	55	150	9.09091	33179920
B_2_19_1	199.9	86.3167	26445676	70.8556	55	150	9.09091	31779652
B_2_19_2				70.24	56	150	9.09091	31779652
B_2_20_1	251.468	88.7464	26307840	65.5641	54	150	9.09091	30941239
B_2_20_2				65.238	55	150	9.09091	30941239
B_2_21_1	248.717	89.3925	28784483	69.9329	55	150	9.09091	33297333
B_2_21_2				70.201	55	150	9.09091	33297333
B_2_22_1	219.788	88.2221	30248982	70.9652	55	150	9.09091	35317307
B_2_22_2				71.4233	55	150	9.09091	35317307
B_2_23_1	235.978	88.9918	30990315	71.0419	55	150	9.09091	35927795
B_2_23_2				71.3667	55	150	9.09091	35927795
B_2_24_1	265.077	89.5802	29745265	73.7676	55	150	9.09091	34295380
B_2_24_2				72.9488	56	150	9.09091	34295380
B_2_25_1	242.72	84.6992	32869829	76.9708	56	150	9.09091	40259953
B_2_25_2				76.1631	56	150	9.09091	40259953
B_2_26_1	199.326	86.7334	25779930	71.3425	55	150	9.09091	30861891
B_2_26_2				70.3417	55	150	9.09091	30861891
B_2_27_1	237.795	87.8923	26336017	69.2914	55	150	9.09091	30974219
B_2_27_2				69.3417	56	150	9.09091	30974219
B_2_28_1	218.437	87.3869	27537051	71.3769	55	150	9.09091	32573771
B_2_28_2				71.9364	56	150	9.09091	32573771
B_2_29_1	248.257	88.533	30970685	69.6559	55	150	9.09091	36080966
B_2_29_2				69.7599	55	150	9.09091	36080966
B_2_30_1	232.146	87.9433	33842227	71.9495	55	150	9.09091	39757100
B_2_30_2				71.8785	55	150	9.09091	39757100
B_2_31_1	251.039	84.1889	26930648	64.791	56	150	9.09091	33412373
B_2_31_2				63.7579	56	150	9.09091	33412373
B_2_32_1	202.989	83.3435	23938472	65.4822	55	150	9.09091	29794814
B_2_32_2				66.524	56	150	9.09091	29794814
B_2_33_1	253.143	87.154	29872258	65.1757	55	150	9.09091	35473307
B_2_33_2				65.3726	56	150	9.09091	35473307
B_2_34_1	230.279	87.6609	26880792	66.0081	55	150	9.09091	31736600
B_2_34_2				65.9611	56	150	9.09091	31736600
B_2_35_1	230.673	87.4583	27635401	65.754	56	150	9.09091	32673706
B_2_35_2				66.0216	56	150	9.09091	32673706
B_2_36_1	231.802	87.6222	28398768	71.1884	55	150	9.09091	33408579
B_2_36_2				72.818	55	150	9.09091	33408579
B_2_38_1	242.19	80.1783	28072673	72.4678	55	150	9.09091	36340726
B_2_38_2				71.3058	56	150	9.09091	36340726
B_2_39_1	201.158	87.0543	28855497	75.8004	51	150	9.09091	34229214
B_2_39_2				74.9933	52	150	9.09091	34229214
B_2_3_1	259.441	84.9378	29635687	66.555	55	150	9.09091	36114559
B_2_3_2				66.8099	55	150	9.09091	36114559
B_2_40_1	200.35	85.0324	32035231	65.0921	55	150	9.09091	38890548
B_2_40_2				65.8304	55	150	9.09091	38890548
B_2_41_1	251.503	85.4592	24767413	61.8831	56	150	9.09091	29961543
B_2_41_2				62.2739	56	150	9.09091	29961543
B_2_42_1	212.337	86.212	33677702	65.9396	55	150	9.09091	40267487
B_2_42_2				66.8981	56	150	9.09091	40267487
B_2_4_1	248.074	89.3346	27579107	67.8247	55	150	18.1818	31844345
B_2_4_2				68.0062	55	150	9.09091	31844345
B_2_5_1	253.754	89.1241	36886118	70.9418	55	150	9.09091	42839526
B_2_5_2				70.9503	55	150	9.09091	42839526
B_2_6_1	253.183	89.0858	35859052	70.0813	55	150	9.09091	41825000
B_2_6_2				69.7983	55	150	9.09091	41825000
B_2_8_1	255.249	88.496	32832912	67.8138	55	150	9.09091	38595587
B_2_8_2				67.753	56	150	9.09091	38595587
B_2_9_1	260.682	88.9242	32735234	69.0369	55	150	9.09091	38160849
B_2_9_2				69.0772	56	150	9.09091	38160849
B_3_10_1	223.834	90.0444	30346482	70.8725	54	150	9.09091	34737480
B_3_10_2				71.4868	55	150	9.09091	34737480
B_3_11_1	258.659	89.252	50188809	77.3742	55	150	9.09091	58496505
B_3_11_2				77.4903	55	150	9.09091	58496505
B_3_12_1	226.275	88.727	34699477	71.1926	55	150	18.1818	40028400
B_3_12_2				75.8042	55	150	9.09091	40028400
B_3_13_1	236.199	87.3025	37739286	70.0956	56	150	18.1818	44311577
B_3_13_2				75.5128	56	150	9.09091	44311577
B_3_14_1	246.409	89.4728	37270851	68.217	55	150	18.1818	42679197
B_3_14_2				73.5478	55	150	9.09091	42679197
B_3_15_1	265.257	88.5426	40341313	74.2309	55	150	18.1818	47212184
B_3_15_2				74.4988	56	150	9.09091	47212184
B_3_16_1	236.54	89.7872	36600151	69.0989	55	150	27.2727	41752431
B_3_16_2				74.0916	55	150	9.09091	41752431
B_3_17_1	232.945	90.2499	36298852	70.257	55	150	27.2727	41144847
B_3_17_2				75.4777	55	150	9.09091	41144847
B_3_18_1	242.244	89.6734	40653307	70.0201	55	150	27.2727	46452113
B_3_18_2				75.1992	56	150	9.09091	46452113
B_3_19_1	216.515	86.9181	34525494	66.6538	56	150	18.1818	40848062
B_3_19_2				71.4046	56	150	9.09091	40848062
B_3_20_1	227.821	88.3594	40550714	69.6832	55	150	18.1818	47099051
B_3_20_2				74.7963	56	150	9.09091	47099051
B_3_21_1	221.013	88.7627	38304137	69.3492	55	150	18.1818	44199298
B_3_21_2				74.5183	56	150	9.09091	44199298
B_3_22_1	253.944	90.1424	37086106	70.5762	55	150	18.1818	42153206
B_3_22_2				74.9428	55	150	9.09091	42153206
B_3_23_1	254.109	88.7477	37984791	72.0119	55	150	18.1818	43969735
B_3_23_2				76.4948	56	150	9.09091	43969735
B_3_24_1	259.752	89.2518	33043493	69.1227	55	150	18.1818	37908176
B_3_24_2				73.401	56	150	9.09091	37908176
B_3_25_1	235.175	85.4501	32261425	65.2479	56	150	18.1818	38646494
B_3_25_2				70.3983	56	150	9.09091	38646494
B_3_26_1	243.537	88.306	33037903	66.6116	55	150	18.1818	38397043
B_3_26_2				71.2122	56	150	9.09091	38397043
B_3_27_1	226.991	88.8929	37145109	68.4533	55	150	18.1818	42872800
B_3_27_2				73.313	55	150	9.09091	42872800
B_3_28_1	250.312	88.8069	34205526	68.6563	55	150	18.1818	39412393
B_3_28_2				73.6332	56	150	9.09091	39412393
B_3_29_1	209.454	88.6875	37020322	69.4819	55	150	18.1818	42762455
B_3_29_2				74.3377	55	150	9.09091	42762455
B_3_30_1	246.155	88.3957	33838590	69.4195	55	150	18.1818	39244385
B_3_30_2				73.8051	56	150	9.09091	39244385
B_3_31_1	242.452	84.689	35534751	64.5804	55	150	18.1818	43049268
B_3_31_2				69.6986	56	150	9.09091	43049268
B_3_32_1	275.929	78.2312	37085021	65.0421	56	150	27.2727	48597901
B_3_32_2				69.2407	56	150	9.09091	48597901
B_3_33_1	230.535	86.9552	30346639	65.0734	56	150	18.1818	35848217
B_3_33_2				69.4829	56	150	9.09091	35848217
B_3_34_1	224.1	88.3661	34092992	66.5878	55	150	18.1818	39569546
B_3_34_2				71.5142	56	150	9.09091	39569546
B_3_35_1	247.783	88.7749	32027304	66.2441	55	150	18.1818	37044618
B_3_35_2				70.5188	56	150	9.09091	37044618
B_3_36_1	211.338	87.1215	32972294	65.3146	56	150	18.1818	38735856
B_3_36_2				70.0757	56	150	9.09091	38735856
B_3_38_1	201.465	82.0049	26288081	61.593	54	150	9.09091	33329250
B_3_38_2				62.1506	55	150	9.09091	33329250
B_3_39_1	245.545	86.8755	36142013	63.6156	55	150	18.1818	42704237
B_3_39_2				67.9451	56	150	9.09091	42704237
B_3_3_1	214.467	88.3144	27330831	65.9459	55	150	18.1818	31909816
B_3_3_2				66.7447	55	150	9.09091	31909816
B_3_40_1	224.672	86.57	35962861	62.8849	55	150	18.1818	42591812
B_3_40_2				67.6958	56	150	9.09091	42591812
B_3_41_1	244.743	87.2163	35947046	64.9449	55	150	18.1818	42327748
B_3_41_2				69.5025	56	150	9.09091	42327748
B_3_42_1	243.01	87.5063	43084759	66.7371	55	150	18.1818	50432022
B_3_42_2				72.3139	56	150	9.09091	50432022
B_3_4_1	210.221	88.7053	31350032	68.5774	55	150	9.09091	36542971
B_3_4_2				68.9378	55	150	9.09091	36542971
B_3_5_1	212.73	88.6368	30324824	68.1249	55	150	9.09091	35266084
B_3_5_2				69.1688	55	150	9.09091	35266084
B_3_6_1	216.577	88.5584	36684200	69.6694	55	150	9.09091	42886169
B_3_6_2				70.5468	55	150	9.09091	42886169
B_3_8_1	239.29	88.7224	34337036	70.3944	55	150	9.09091	40123907
B_3_8_2				70.6388	55	150	9.09091	40123907
B_3_9_1	258.479	89.0831	31349812	72.5367	55	150	9.09091	36363112
B_3_9_2				72.6573	56	150	9.09091	36363112
multiqc									0
re_B_1_34_1	248.343	84.0519	21174460	65.7574	56	150	9.09091	26123065
re_B_1_34_2				66.3669	56	150	9.09091	26123065
