## Supplementary material for "Environmental gradients reveal stress hubs predating plant terrestrialization": Table S8

### Sheet: ST8.1
Supplemental Dataset ST8.1: Counts of lipid droplets in micrographs. First biological replicate. On the right side statistical results from Mann-Whitney U tests are shown (p-values) (LLI = Low light, LT = low temperature, MLI = moderate light, MT = moderate temperature, HLI = high light, HT = high temperature, LD = Lipid droplets)
LD	treatment		p-value	HLI_LT	LLI_LT	HLI_MT	MLI_MT	HLI_HT	LLI_HT
0	HL_LT		HLI_LT	NA	0.00236819	3.42e-12	5.26e-23	0.00045039	2.39e-09
0	HL_LT		LLI_LT	NA	NA	9.97e-08	9.03e-31	0.796782	0.00019157
0	HL_LT		HLI_MT	NA	NA	NA	4.01e-39	1.11e-07	0.0754631
0	HL_LT		MLI_MT	NA	NA	NA	NA	8.97e-39	6.79e-36
0	HL_LT		HLI_HT	NA	NA	NA	NA	NA	8.24e-05
0	HL_LT		LLI_HT	NA	NA	NA	NA	NA	NA
0	HL_LT
0	HL_LT
0	HL_LT
0	HL_LT
0	HL_LT
0	HL_LT
3	HL_LT
4	HL_LT
0	HL_LT
0	HL_LT
0	HL_LT
0	HL_LT
0	HL_LT
0	HL_LT
4	HL_LT
3	HL_LT
0	HL_LT
0	HL_LT
0	HL_LT
0	HL_LT
0	HL_LT
0	HL_LT
0	HL_LT
0	HL_LT
5	HL_LT
2	HL_LT
1	HL_LT
0	HL_LT
2	HL_LT
1	HL_LT
0	HL_LT
0	HL_LT
5	HL_LT
3	HL_LT
3	HL_LT
2	HL_LT
3	HL_LT
2	HL_LT
1	HL_LT
0	HL_LT
0	HL_LT
0	HL_LT
0	HL_LT
3	HL_LT
2	HL_LT
1	HL_LT
1	HL_LT
2	HL_LT
0	HL_LT
7	HL_LT
5	HL_LT
4	HL_LT
1	HL_LT
0	HL_LT
3	HL_LT
0	HL_LT
5	HL_LT
2	HL_LT
2	HL_LT
2	HL_LT
2	HL_LT
0	HL_LT
0	HL_LT
0	HL_LT
4	HL_LT
3	HL_LT
2	HL_LT
2	HL_LT
1	HL_LT
0	HL_LT
0	HL_LT
0	HL_LT
4	HL_LT
3	HL_LT
2	HL_LT
2	HL_LT
0	HL_LT
0	HL_LT
0	HL_LT
0	HL_LT
8	HL_LT
2	HL_LT
1	HL_LT
6	HL_LT
3	HL_LT
3	HL_LT
2	HL_LT
0	HL_LT
0	HL_LT
6	HL_LT
3	HL_LT
2	HL_LT
3	HL_LT
2	HL_LT
0	HL_LT
13	HL_LT
10	HL_LT
16	HL_LT
11	HL_LT
7	HL_LT
2	HL_LT
16	HL_LT
13	HL_LT
7	HL_LT
5	HL_LT
4	LL_LT
1	LL_LT
0	LL_LT
0	LL_LT
0	LL_LT
0	LL_LT
0	LL_LT
0	LL_LT
9	LL_LT
1	LL_LT
0	LL_LT
0	LL_LT
0	LL_LT
0	LL_LT
0	LL_LT
0	LL_LT
0	LL_LT
0	LL_LT
0	LL_LT
0	LL_LT
0	LL_LT
0	LL_LT
0	LL_LT
0	LL_LT
0	LL_LT
0	LL_LT
0	LL_LT
0	LL_LT
0	LL_LT
0	LL_LT
0	LL_LT
0	LL_LT
0	LL_LT
3	LL_LT
1	LL_LT
0	LL_LT
0	LL_LT
0	LL_LT
9	LL_LT
2	LL_LT
0	LL_LT
0	LL_LT
0	LL_LT
0	LL_LT
3	LL_LT
2	LL_LT
2	LL_LT
2	LL_LT
2	LL_LT
1	LL_LT
0	LL_LT
0	LL_LT
0	LL_LT
0	LL_LT
0	LL_LT
9	LL_LT
9	LL_LT
4	LL_LT
12	LL_LT
4	LL_LT
8	LL_LT
19	LL_LT
2	LL_LT
4	LL_LT
9	LL_LT
8	LL_LT
3	LL_LT
12	LL_LT
0	LL_LT
26	LL_LT
16	LL_LT
10	LL_LT
10	LL_LT
0	LL_LT
6	LL_LT
11	LL_LT
14	LL_LT
5	LL_LT
9	LL_LT
5	LL_LT
32	LL_LT
1	LL_LT
1	LL_LT
12	LL_LT
7	LL_LT
19	LL_LT
18	LL_LT
0	LL_LT
5	LL_LT
15	LL_LT
23	LL_LT
1	LL_LT
8	LL_LT
15	LL_LT
15	LL_LT
0	LL_LT
0	LL_LT
6	LL_LT
5	LL_LT
9	LL_LT
9	LL_LT
10	LL_LT
12	LL_LT
10	LL_LT
4	LL_LT
0	LL_LT
45	LL_LT
36	LL_LT
15	LL_LT
16	LL_LT
14	LL_LT
1	LL_LT
0	LL_LT
0	LL_LT
0	LL_LT
0	LL_LT
0	LL_LT
0	LL_LT
0	LL_LT
0	LL_LT
0	LL_LT
2	LL_LT
1	LL_LT
1	LL_LT
1	LL_LT
11	LL_LT
2	LL_LT
0	LL_LT
0	LL_LT
1	LL_LT
2	LL_LT
2	LL_LT
4	LL_LT
0	LL_LT
0	LL_LT
0	LL_LT
0	LL_LT
0	LL_LT
0	LL_LT
7	LL_LT
7	LL_LT
4	LL_LT
9	LL_LT
0	LL_LT
0	LL_LT
9	LL_LT
4	LL_LT
15	LL_LT
3	LL_LT
6	LL_LT
12	LL_LT
42	LL_LT
4	LL_LT
7	LL_LT
2	LL_LT
42	LL_LT
0	LL_LT
0	LL_LT
13	LL_LT
13	LL_LT
11	LL_LT
7	LL_LT
6	LL_LT
5	LL_LT
13	LL_LT
7	LL_LT
12	LL_LT
15	LL_LT
3	LL_LT
12	LL_LT
17	LL_LT
3	LL_LT
10	LL_LT
8	LL_LT
0	LL_LT
13	LL_LT
28	LL_LT
22	LL_LT
4	HL_MT
6	HL_MT
0	HL_MT
0	HL_MT
34	HL_MT
24	HL_MT
17	HL_MT
5	HL_MT
0	HL_MT
1	HL_MT
0	HL_MT
5	HL_MT
8	HL_MT
29	HL_MT
20	HL_MT
17	HL_MT
42	HL_MT
41	HL_MT
35	HL_MT
46	HL_MT
49	HL_MT
64	HL_MT
2	HL_MT
4	HL_MT
3	HL_MT
5	HL_MT
5	HL_MT
2	HL_MT
26	HL_MT
37	HL_MT
24	HL_MT
28	HL_MT
36	HL_MT
12	HL_MT
3	HL_MT
5	HL_MT
3	HL_MT
59	HL_MT
3	HL_MT
1	HL_MT
3	HL_MT
0	HL_MT
0	HL_MT
21	HL_MT
27	HL_MT
7	HL_MT
0	HL_MT
41	HL_MT
38	HL_MT
31	HL_MT
36	HL_MT
42	HL_MT
16	HL_MT
22	HL_MT
28	HL_MT
15	HL_MT
17	ML_MT
0	ML_MT
0	ML_MT
0	ML_MT
0	ML_MT
0	ML_MT
0	ML_MT
0	ML_MT
3	ML_MT
1	ML_MT
0	ML_MT
0	ML_MT
0	ML_MT
0	ML_MT
0	ML_MT
0	ML_MT
0	ML_MT
0	ML_MT
0	ML_MT
0	ML_MT
0	ML_MT
0	ML_MT
0	ML_MT
0	ML_MT
0	ML_MT
0	ML_MT
0	ML_MT
1	ML_MT
1	ML_MT
0	ML_MT
0	ML_MT
0	ML_MT
0	ML_MT
0	ML_MT
0	ML_MT
0	ML_MT
0	ML_MT
0	ML_MT
0	ML_MT
0	ML_MT
0	ML_MT
0	ML_MT
0	ML_MT
0	ML_MT
4	ML_MT
1	ML_MT
1	ML_MT
0	ML_MT
0	ML_MT
0	ML_MT
0	ML_MT
0	ML_MT
0	ML_MT
0	ML_MT
0	ML_MT
0	ML_MT
0	ML_MT
0	ML_MT
0	ML_MT
0	ML_MT
0	ML_MT
0	ML_MT
0	ML_MT
0	ML_MT
0	ML_MT
0	ML_MT
0	ML_MT
0	ML_MT
0	ML_MT
0	ML_MT
0	ML_MT
0	ML_MT
0	ML_MT
0	ML_MT
0	ML_MT
0	ML_MT
0	ML_MT
0	ML_MT
0	ML_MT
0	ML_MT
0	ML_MT
0	ML_MT
0	ML_MT
0	ML_MT
0	ML_MT
0	ML_MT
0	ML_MT
0	ML_MT
0	ML_MT
0	ML_MT
0	ML_MT
0	ML_MT
0	ML_MT
0	ML_MT
0	ML_MT
0	ML_MT
0	ML_MT
17	ML_MT
0	ML_MT
0	ML_MT
0	ML_MT
0	ML_MT
0	ML_MT
0	ML_MT
0	ML_MT
0	ML_MT
0	ML_MT
0	ML_MT
0	ML_MT
0	ML_MT
0	ML_MT
0	ML_MT
0	ML_MT
0	ML_MT
0	ML_MT
0	ML_MT
0	ML_MT
0	ML_MT
0	ML_MT
0	ML_MT
0	ML_MT
0	ML_MT
0	ML_MT
0	ML_MT
0	ML_MT
0	ML_MT
0	ML_MT
0	ML_MT
0	ML_MT
0	ML_MT
0	ML_MT
0	ML_MT
0	ML_MT
0	ML_MT
0	ML_MT
0	ML_MT
23	ML_MT
10	ML_MT
8	ML_MT
0	ML_MT
0	ML_MT
0	ML_MT
0	ML_MT
0	ML_MT
0	ML_MT
0	ML_MT
0	ML_MT
0	ML_MT
0	ML_MT
0	ML_MT
0	ML_MT
0	ML_MT
0	ML_MT
0	ML_MT
0	ML_MT
0	ML_MT
0	ML_MT
0	ML_MT
0	ML_MT
0	ML_MT
0	ML_MT
0	ML_MT
0	ML_MT
0	ML_MT
0	ML_MT
0	ML_MT
0	ML_MT
0	ML_MT
0	ML_MT
0	ML_MT
0	ML_MT
0	ML_MT
0	ML_MT
0	ML_MT
0	ML_MT
0	ML_MT
0	ML_MT
0	ML_MT
0	ML_MT
0	ML_MT
0	ML_MT
0	ML_MT
0	ML_MT
0	ML_MT
0	ML_MT
0	ML_MT
0	ML_MT
0	ML_MT
0	ML_MT
0	ML_MT
0	ML_MT
0	ML_MT
0	ML_MT
0	ML_MT
0	ML_MT
0	ML_MT
0	ML_MT
0	ML_MT
0	ML_MT
0	ML_MT
0	ML_MT
0	ML_MT
0	ML_MT
0	ML_MT
0	ML_MT
0	ML_MT
9	HL_HT
9	HL_HT
3	HL_HT
3	HL_HT
6	HL_HT
1	HL_HT
2	HL_HT
5	HL_HT
4	HL_HT
6	HL_HT
2	HL_HT
1	HL_HT
1	HL_HT
0	HL_HT
0	HL_HT
9	HL_HT
1	HL_HT
4	HL_HT
0	HL_HT
5	HL_HT
3	HL_HT
4	HL_HT
5	HL_HT
2	HL_HT
2	HL_HT
3	HL_HT
3	HL_HT
2	HL_HT
3	HL_HT
1	HL_HT
2	HL_HT
2	HL_HT
1	HL_HT
3	HL_HT
0	HL_HT
0	HL_HT
4	HL_HT
2	HL_HT
3	HL_HT
7	HL_HT
7	HL_HT
3	HL_HT
3	HL_HT
8	HL_HT
5	HL_HT
8	HL_HT
2	HL_HT
0	HL_HT
0	HL_HT
0	HL_HT
2	HL_HT
1	HL_HT
4	HL_HT
6	HL_HT
1	HL_HT
1	HL_HT
5	HL_HT
2	HL_HT
5	HL_HT
5	HL_HT
0	HL_HT
3	HL_HT
3	HL_HT
3	HL_HT
2	HL_HT
2	HL_HT
0	HL_HT
1	HL_HT
1	HL_HT
0	HL_HT
0	HL_HT
2	HL_HT
10	HL_HT
3	HL_HT
2	HL_HT
0	HL_HT
0	HL_HT
4	HL_HT
1	HL_HT
5	HL_HT
4	HL_HT
7	HL_HT
9	HL_HT
4	HL_HT
4	HL_HT
12	LL_HT
0	LL_HT
0	LL_HT
45	LL_HT
0	LL_HT
0	LL_HT
9	LL_HT
3	LL_HT
7	LL_HT
10	LL_HT
5	LL_HT
6	LL_HT
6	LL_HT
0	LL_HT
3	LL_HT
16	LL_HT
0	LL_HT
0	LL_HT
0	LL_HT
0	LL_HT
4	LL_HT
18	LL_HT
0	LL_HT
0	LL_HT
0	LL_HT
0	LL_HT
33	LL_HT
12	LL_HT
4	LL_HT
2	LL_HT
2	LL_HT
0	LL_HT
0	LL_HT
0	LL_HT
4	LL_HT
0	LL_HT
0	LL_HT
0	LL_HT
5	LL_HT
15	LL_HT
13	LL_HT
10	LL_HT
0	LL_HT
12	LL_HT
11	LL_HT
3	LL_HT
8	LL_HT
28	LL_HT
0	LL_HT
38	LL_HT
7	LL_HT
43	LL_HT
28	LL_HT
46	LL_HT
24	LL_HT
0	LL_HT
40	LL_HT
8	LL_HT
33	LL_HT
4	LL_HT
0	LL_HT
6	LL_HT
30	LL_HT
17	LL_HT
3	LL_HT
30	LL_HT
44	LL_HT
7	LL_HT
4	LL_HT
11	LL_HT
55	LL_HT
4	LL_HT
74	LL_HT
3	LL_HT
17	LL_HT
8	LL_HT
29	LL_HT
4	LL_HT
2	LL_HT
25	LL_HT
32	LL_HT
2	LL_HT
8	LL_HT
19	LL_HT
80	LL_HT
78	LL_HT
4	LL_HT
0	LL_HT
3	LL_HT
42	LL_HT
26	LL_HT
0	LL_HT
20	LL_HT
85	LL_HT
27	LL_HT
34	LL_HT

### Sheet: ST8.2
Supplemental Dataset ST8.1: Counts of lipid droplets in micrographs. Sencond biological replicate. On the right side statistical results from Mann-Whitney U tests are shown (p-values) (LLI = Low light, LT = low temperature, MLI = moderate light, MT = moderate temperature, HLI = high light, HT = high temperature, LD = Lipid droplets)
LD	treatment		p-value	HLI_LT	LLI_LT	HLI_MT	MLI_MT	HLI_HT	LLI_HT
11	HL_LT		HLI_LT	NA	2.04e-05	0.16	7.25e-06	0.00071954	1.38e-06
6	HL_LT		LLI_LT	NA	NA	0.052	0.039849	3.94e-06	0.00341243
4	HL_LT		HLI_MT	NA	NA	NA	0.00228595	0.00050617	4.74e-05
3	HL_LT		MLI_MT	NA	NA	NA	NA	2.79e-06	0.0487341
4	HL_LT		HLI_HT	NA	NA	NA	NA	NA	4.68e-07
4	HL_LT		LLI_HT	NA	NA	NA	NA	NA	NA
5	HL_LT
8	HL_LT
2	HL_LT
6	HL_LT
5	HL_LT
3	HL_LT
2	HL_LT
5	LL_LT
17	LL_LT
11	LL_LT
10	LL_LT
15	LL_LT
32	LL_LT
14	LL_LT
33	LL_LT
18	LL_LT
13	LL_LT
44	LL_LT
19	LL_LT
21	LL_LT
18	LL_LT
22	LL_LT
12	LL_LT
21	HL_MT
23	HL_MT
2	HL_MT
34	HL_MT
7	HL_MT
5	HL_MT
6	HL_MT
7	HL_MT
15	HL_MT
0	HL_MT
3	HL_MT
2	HL_MT
0	HL_MT
30	HL_MT
12	HL_MT
2	HL_MT
45	HL_MT
4	HL_MT
25	HL_MT
12	HL_MT
29	ML_MT
6	ML_MT
30	ML_MT
26	ML_MT
23	ML_MT
22	ML_MT
13	ML_MT
37	ML_MT
26	ML_MT
29	ML_MT
20	ML_MT
29	ML_MT
27	ML_MT
46	ML_MT
18	ML_MT
16	ML_MT
32	ML_MT
2	HL_HT
2	HL_HT
7	HL_HT
0	HL_HT
0	HL_HT
1	HL_HT
0	HL_HT
0	HL_HT
3	HL_HT
1	HL_HT
4	HL_HT
1	HL_HT
0	HL_HT
0	HL_HT
42	LL_HT
13	LL_HT
17	LL_HT
34	LL_HT
16	LL_HT
31	LL_HT
44	LL_HT
49	LL_HT
25	LL_HT
10	LL_HT
21	LL_HT
8	LL_HT
52	LL_HT
22	LL_HT
43	LL_HT
40	LL_HT
40	LL_HT
61	LL_HT
42	LL_HT
47	LL_HT
38	LL_HT
57	LL_HT
37	LL_HT
