## Supplementary material for "Environmental gradients reveal stress hubs predating plant terrestrialization": Table S12

### Sheet: ST12
Supplemental Dataset ST12: Study design file used for RNASeq analysis
sample_id	sample_name	group	light_intensity	temperature	absorption	light_intensity_group	temperature_group	Sequencing	replicate	PCA_gorup	FvFm	DEG_group	biolrep	FvFM_1	FvFm_measure
B_1_3	LightIntensity132.9_Temperature8.6_rep1	LightIntensity132.9_Temperature8.6	132.9	8.6	0.279	129.6	8.37	A	1	Cold_HL	0.0333333	MLI_LT	1	Treatment	0.011
B_1_4	LightIntensity72.6_Temperature8.3_rep1	LightIntensity72.6_Temperature8.3	72.6	8.3	0.344	71.93	8.37	A	1	Cold_HL	0.0550833	MLI_LT	2	Treatment	0.018
B_1_5	LightIntensity39.9_Temperature8_rep1	LightIntensity39.9_Temperature8	39.9	8	0.307	39.2	8.37	A	1	Cold_HL	0.301667	LLI_LT	3	Treatment	0.331
B_1_6	LightIntensity21.9_Temprature8.6_rep1	LightIntensity21.9_Temprature8.6	21.9	8.6	0.321	20.99	8.37	A	1	Cold_HL	0.552667	LLI_LT	4	Treatment	0.548
B_1_8	LightIntensity335.8_Temperature13.1_rep1	LightIntensity335.8_Temperature13.1	335.8	13.1	0.268	329.83	12.72	A	1	HL	0	HLI_LT	5	Treatment	0
B_1_9	LightIntensity133.38_Temperature12.9_rep1	LightIntensity133.38_Temperature12.9	133.38	12.9	0.34	129.6	12.72	A	1	Cold	0.0935	MLI_LT	6	Treatment	0.043
B_1_10	LightIntensity76.0_Temperature12.4_rep1	LightIntensity76.0_Temperature12.4	76	12.4	0.342	71.93	12.72	A	1	Cold	0.47525	MLI_LT	7	Treatment	0.386
B_1_11	LightIntensity42.4_Temperature12.2_rep1	LightIntensity42.4_Temperature12.2	42.4	12.2	0.353	39.2	12.72	A	1	Cold	0.575417	LLI_LT	8	Treatment	0.573
B_1_12	LightIntensity23.1_Temprature12.6_rep1	LightIntensity23.1_Temprature12.6	23.1	12.6	0.355	20.99	12.72	A	1	Cold	0.65925	LLI_LT	9	Treatment	0.652
B_1_13	LightIntensity505.5_Temperature17.6_rep1	LightIntensity505.5_Temperature17.6	505.5	17.6	0.249	527.89	17.07	A	1	HL	0	HLI_MT	10	Treatment	0
B_1_14	LightIntensity330.3_Temperature17.2_rep1	LightIntensity330.3_Temperature17.2	330.3	17.2	0.32	329.83	17.07	A	1	HL	0.130333	HLI_MT	11	Treatment	0.145
B_1_15	LightIntensity132.8_Temperature17_rep1	LightIntensity132.8_Temperature17	132.8	17	0.365	129.6	17.07	A	1	Steady_state	0.47025	MLI_MT	12	Treatment	0.479
B_1_16	LightIntensity74.9_Temperature16.4_rep1	LightIntensity74.9_Temperature16.4	74.9	16.4	0.353	71.93	17.07	A	1	Steady_state	0.571	MLI_MT	13	Treatment	0.561
B_1_17	LightIntensity41.3_Temperature16.2_rep1	LightIntensity41.3_Temperature16.2	41.3	16.2	0.331	39.2	17.07	A	1	Steady_state	0.616833	LLI_MT	14	Control	0.623
B_1_18	LightIntensity23.3_Temprature16.2_rep1	LightIntensity23.3_Temprature16.2	23.3	16.2	0.413	20.99	17.07	A	1	Steady_state	0.673917	LLI_MT	15	Control	0.67
B_1_19	LightIntensity534.7_Temperature21.5_rep1	LightIntensity534.7_Temperature21.5	534.7	21.5	0.356	527.89	20.63	A	1	HL	0.0765	HLI_MT	16	Treatment	0.042
B_1_20	LightIntensity332.4_Temperature21.2_rep1	LightIntensity332.4_Temperature21.2	332.4	21.2	0.311	329.83	20.63	A	1	HL	0.378	HLI_MT	17	Treatment	0.403
B_1_21	LightIntensity130.5_Temperature20.7_rep1	LightIntensity130.5_Temperature20.7	130.5	20.7	0.375	129.6	20.63	A	1	Steady_state	0.534	MLI_MT	18	Treatment	0.533
B_1_22	LightIntensity72.4_Temperature20.1_rep1	LightIntensity72.4_Temperature20.1	72.4	20.1	0.433	71.93	20.63	A	1	Steady_state	0.5995	MLI_MT	19	Treatment	0.597
B_1_23	LightIntensity40.1_Temperature19.7_rep1	LightIntensity40.1_Temperature19.7	40.1	19.7	0.385	39.2	20.63	A	1	Steady_state	0.625833	LLI_MT	20	Control	0.635
B_1_24	LightIntensity21.14_Temprature19.7_rep1	LightIntensity21.14_Temprature19.7	21.14	19.7	0.432	20.99	20.63	A	1	Steady_state	0.662	LLI_MT	21	Control	0.666
B_1_25	LightIntensity531.9_Temperature24.5_rep1	LightIntensity531.9_Temperature24.5	531.9	24.5	0.25	527.89	23.69	A	1	HL	0.0931667	HLI_MT	22	Treatment	0.045
B_1_26	LightIntensity324.8_Temperature24.1_rep1	LightIntensity324.8_Temperature24.1	324.8	24.1	0.364	329.83	23.69	A	1	HL	0.36275	HLI_MT	23	Treatment	0.409
B_1_27	LightIntensity130.3_Temperature23.5_rep1	LightIntensity130.3_Temperature23.5	130.3	23.5	0.389	129.6	23.69	A	1	Steady_state	0.56225	MLI_MT	24	Treatment	0.561
B_1_28	LightIntensity72.0_Temperature23.2_rep1	LightIntensity72.0_Temperature23.2	72	23.2	0.46	71.93	23.69	A	1	Steady_state	0.610417	MLI_MT	25	Treatment	0.613
B_1_29	LightIntensity37.6_Temperature23_rep1	LightIntensity37.6_Temperature23	37.6	23	0.401	39.2	23.69	A	1	Steady_state	0.656417	LLI_MT	26	Control	0.649
B_1_30	LightIntensity20.0_Temprature23_rep1	LightIntensity20.0_Temprature23	20	23	0.456	20.99	23.69	A	1	Steady_state	0.679167	LLI_MT	27	Control	0.678
B_1_31	LightIntensity536.2_Temperature27.3_rep1	LightIntensity536.2_Temperature27.3	536.2	27.3	0.225	527.89	26.57	A	1	heat_HL	0	HLI_HT	28	Treatment	0
B_1_32	LightIntensity337.1_Temperature27.1_rep1	LightIntensity337.1_Temperature27.1	337.1	27.1	0.331	329.83	26.57	A	1	heat_HL	0.195417	HLI_HT	29	Treatment	0.239
B_1_33	LightIntensity129.5_Temperature26.7_rep1	LightIntensity129.5_Temperature26.7	129.5	26.7	0.395	129.6	26.57	A	1	heat	0.572833	MLI_HT	30	Treatment	0.564
B_1_34	LightIntensity71.2_Temperature26.3_rep1	LightIntensity71.2_Temperature26.3	71.2	26.3	0.422	71.93	26.57	A	1	Steady_state	0.644417	MLI_HT	31	Treatment	0.622
B_1_35	LightIntensity38.6_Temperature26.1_rep1	LightIntensity38.6_Temperature26.1	38.6	26.1	0.405	39.2	26.57	A	1	Steady_state	0.67475	LLI_HT	32	Treatment	0.651
B_1_36	LightIntensity19.8_Temprature25.9_rep1	LightIntensity19.8_Temprature25.9	19.8	25.9	0.474	20.99	26.57	A	1	Steady_state	0.71425	LLI_HT	33	Treatment	0.695
B_1_38	LightIntensity316.4_Temperature29.9_rep1	LightIntensity316.4_Temperature29.9	316.4	29.9	0.325	329.83	29.22	A	1	heat_HL	0	HLI_HT	34	Treatment	0.028
B_1_39	LightIntensity117.8_Temperature29.6_rep1	LightIntensity117.8_Temperature29.6	117.8	29.6	0.425	129.6	29.22	A	1	heat_HL	0.45725	MLI_HT	35	Treatment	0.463
B_1_40	LightIntensity64.5_Temperature29.2_rep1	LightIntensity64.5_Temperature29.2	64.5	29.2	0.435	71.93	29.22	A	1	heat	0.600167	MLI_HT	36	Treatment	0.582
B_1_41	LightIntensity34.5_Temperature28.9_rep1	LightIntensity34.5_Temperature28.9	34.5	28.9	0.492	39.2	29.22	A	1	heat	0.65075	LLI_HT	37	Treatment	0.633
B_1_42	LightIntensity17.7_Temprature28.5_rep1	LightIntensity17.7_Temprature28.5	17.7	28.5	0.518	20.99	29.22	A	1	heat	0.70975	LLI_HT	38	Treatment	0.687
B_2_3	LightIntensity132.9_Temperature8.6_rep2	LightIntensity132.9_Temperature8.6	132.9	8.6	0.345	129.6	8.37	A	2	Cold_HL	0	MLI_LT	39	Treatment	0.011
B_2_4	LightIntensity72.6_Temperature8.3_rep2	LightIntensity72.6_Temperature8.3	72.6	8.3	0.358	71.93	8.37	A	2	Cold_HL	0	MLI_LT	40	Treatment	0.018
B_2_5	LightIntensity39.9_Temperature8_rep2	LightIntensity39.9_Temperature8	39.9	8	0.363	39.2	8.37	A	2	Cold_HL	0.339	LLI_LT	41	Treatment	0.331
B_2_6	LightIntensity21.9_Temprature8.6_rep2	LightIntensity21.9_Temprature8.6	21.9	8.6	0.431	20.99	8.37	A	2	Cold_HL	0.536	LLI_LT	42	Treatment	0.548
B_2_8	LightIntensity335.8_Temperature13.1_rep2	LightIntensity335.8_Temperature13.1	335.8	13.1	0.312	329.83	12.72	A	2	HL	0	HLI_LT	43	Treatment	0
B_2_9	LightIntensity133.38_Temperature12.9_rep2	LightIntensity133.38_Temperature12.9	133.38	12.9	0.303	129.6	12.72	A	2	Cold	0	MLI_LT	44	Treatment	0.043
B_2_10	LightIntensity76.0_Temperature12.4_rep2	LightIntensity76.0_Temperature12.4	76	12.4	0.38	71.93	12.72	A	2	Cold	0.3575	MLI_LT	45	Treatment	0.386
B_2_11	LightIntensity42.4_Temperature12.2_rep2	LightIntensity42.4_Temperature12.2	42.4	12.2	0.369	39.2	12.72	A	2	Cold	0.530083	LLI_LT	46	Treatment	0.573
B_2_12	LightIntensity23.1_Temprature12.6_rep2	LightIntensity23.1_Temprature12.6	23.1	12.6	0.46	20.99	12.72	A	2	Cold	0.6415	LLI_LT	47	Treatment	0.652
B_2_13	LightIntensity505.5_Temperature17.6_rep2	LightIntensity505.5_Temperature17.6	505.5	17.6	0.235	527.89	17.07	A	2	HL	0	HLI_MT	48	Treatment	0
B_2_14	LightIntensity330.3_Temperature17.2_rep2	LightIntensity330.3_Temperature17.2	330.3	17.2	0.356	329.83	17.07	A	2	HL	0.0800833	HLI_MT	49	Treatment	0.145
B_2_15	LightIntensity132.8_Temperature17_rep2	LightIntensity132.8_Temperature17	132.8	17	0.314	129.6	17.07	A	2	Steady_state	0.461917	MLI_MT	50	Treatment	0.479
B_2_16	LightIntensity74.9_Temperature16.4_rep2	LightIntensity74.9_Temperature16.4	74.9	16.4	0.381	71.93	17.07	A	2	Steady_state	0.528	MLI_MT	51	Treatment	0.561
B_2_17	LightIntensity41.3_Temperature16.2_rep2	LightIntensity41.3_Temperature16.2	41.3	16.2	0.378	39.2	17.07	A	2	Steady_state	0.607	LLI_MT	52	Control	0.623
B_2_18	LightIntensity23.3_Temprature16.2_rep2	LightIntensity23.3_Temprature16.2	23.3	16.2	0.473	20.99	17.07	A	2	Steady_state	0.65475	LLI_MT	53	Control	0.67
B_2_19	LightIntensity534.7_Temperature21.5_rep2	LightIntensity534.7_Temperature21.5	534.7	21.5	0.268	527.89	20.63	A	2	HL	0	HLI_MT	54	Treatment	0.042
B_2_20	LightIntensity332.4_Temperature21.2_rep2	LightIntensity332.4_Temperature21.2	332.4	21.2	0.41	329.83	20.63	A	2	HL	0.392	HLI_MT	55	Treatment	0.403
B_2_21	LightIntensity130.5_Temperature20.7_rep2	LightIntensity130.5_Temperature20.7	130.5	20.7	0.41	129.6	20.63	A	2	Steady_state	0.507917	MLI_MT	56	Treatment	0.533
B_2_22	LightIntensity72.4_Temperature20.1_rep2	LightIntensity72.4_Temperature20.1	72.4	20.1	0.46	71.93	20.63	A	2	Steady_state	0.569083	MLI_MT	57	Treatment	0.597
B_2_23	LightIntensity40.1_Temperature19.7_rep2	LightIntensity40.1_Temperature19.7	40.1	19.7	0.463	39.2	20.63	A	2	Steady_state	0.622083	LLI_MT	58	Control	0.635
B_2_24	LightIntensity21.14_Temprature19.7_rep2	LightIntensity21.14_Temprature19.7	21.14	19.7	0.506	20.99	20.63	A	2	Steady_state	0.6525	LLI_MT	59	Control	0.666
B_2_25	LightIntensity531.9_Temperature24.5_rep2	LightIntensity531.9_Temperature24.5	531.9	24.5	0.254	527.89	23.69	A	2	HL	0.0128333	HLI_MT	60	Treatment	0.045
B_2_26	LightIntensity324.8_Temperature24.1_rep2	LightIntensity324.8_Temperature24.1	324.8	24.1	0.38	329.83	23.69	A	2	HL	0.4025	HLI_MT	61	Treatment	0.409
B_2_27	LightIntensity130.3_Temperature23.5_rep2	LightIntensity130.3_Temperature23.5	130.3	23.5	0.434	129.6	23.69	A	2	Steady_state	0.545667	MLI_MT	62	Treatment	0.561
B_2_28	LightIntensity72.0_Temperature23.2_rep2	LightIntensity72.0_Temperature23.2	72	23.2	0.409	71.93	23.69	A	2	Steady_state	0.595333	MLI_MT	63	Treatment	0.613
B_2_29	LightIntensity37.6_Temperature23_rep2	LightIntensity37.6_Temperature23	37.6	23	0.492	39.2	23.69	A	2	Steady_state	0.629417	LLI_MT	64	Control	0.649
B_2_30	LightIntensity20.0_Temprature23_rep2	LightIntensity20.0_Temprature23	20	23	0.525	20.99	23.69	A	2	Steady_state	0.6655	LLI_MT	65	Control	0.678
B_2_31	LightIntensity536.2_Temperature27.3_rep2	LightIntensity536.2_Temperature27.3	536.2	27.3	0.199	527.89	26.57	A	2	heat_HL	0	HLI_HT	66	Treatment	0
B_2_32	LightIntensity337.1_Temperature27.1_rep2	LightIntensity337.1_Temperature27.1	337.1	27	0.37	329.83	26.57	A	2	heat_HL	0.21475	HLI_HT	67	Treatment	0.239
B_2_33	LightIntensity129.5_Temperature26.7_rep2	LightIntensity129.5_Temperature26.7	129.5	26.7	0.488	129.6	26.57	A	2	heat	0.556333	MLI_HT	68	Treatment	0.564
B_2_34	LightIntensity71.2_Temperature26.3_rep2	LightIntensity71.2_Temperature26.3	71.2	26.3	0.532	71.93	26.57	A	2	Steady_state	0.5935	MLI_HT	69	Treatment	0.622
B_2_35	LightIntensity38.6_Temperature26.1_rep2	LightIntensity38.6_Temperature26.1	38.6	26.1	0.507	39.2	26.57	A	2	Steady_state	0.6275	LLI_HT	70	Treatment	0.651
B_2_36	LightIntensity19.8_Temprature25.9_rep2	LightIntensity19.8_Temprature25.9	19.8	25.9	0.505	20.99	26.57	A	2	Steady_state	0.68825	LLI_HT	71	Treatment	0.695
B_2_38	LightIntensity316.4_Temperature29.9_rep2	LightIntensity316.4_Temperature29.9	316.4	29.9	0.307	329.83	29.22	A	2	heat_HL	0.0389167	HLI_HT	72	Treatment	0.028
B_2_39	LightIntensity117.8_Temperature29.6_rep2	LightIntensity117.8_Temperature29.6	117.8	29.6	0.526	129.6	29.22	A	2	heat_HL	0.446583	MLI_HT	73	Treatment	0.463
B_2_40	LightIntensity64.5_Temperature29.2_rep2	LightIntensity64.5_Temperature29.2	64.5	29.2	0.55	71.93	29.22	A	2	heat	0.5645	MLI_HT	74	Treatment	0.582
B_2_41	LightIntensity34.5_Temperature28.9_rep2	LightIntensity34.5_Temperature28.9	34.5	28.9	0.554	39.2	29.22	A	2	heat	0.615917	LLI_HT	75	Treatment	0.633
B_2_42	LightIntensity17.7_Temprature28.5_rep2	LightIntensity17.7_Temprature28.5	17.7	28.5	0.579	20.99	29.22	A	2	heat	0.67625	LLI_HT	76	Treatment	0.687
B_3_3	LightIntensity132.9_Temperature8.6_rep3	LightIntensity132.9_Temperature8.6	132.9	8.6	0.32	129.6	8.37	A	3	Cold_HL	0	MLI_LT	77	Treatment	0.011
B_3_4	LightIntensity72.6_Temperature8.3_rep3	LightIntensity72.6_Temperature8.3	72.6	8.3	0.312	71.93	8.37	A	3	Cold_HL	0	MLI_LT	78	Treatment	0.018
B_3_5	LightIntensity39.9_Temperature8_rep3	LightIntensity39.9_Temperature8	39.9	8	0.312	39.2	8.37	A	3	Cold_HL	0.353333	LLI_LT	79	Treatment	0.331
B_3_6	LightIntensity21.9_Temprature8.6_rep3	LightIntensity21.9_Temprature8.6	21.9	8.6	0.403	20.99	8.37	A	3	Cold_HL	0.556167	LLI_LT	80	Treatment	0.548
B_3_8	LightIntensity335.8_Temperature13.1_rep3	LightIntensity335.8_Temperature13.1	335.8	13.1	0.315	329.83	12.72	A	3	HL	0	HLI_LT	81	Treatment	0
B_3_9	LightIntensity133.38_Temperature12.9_rep3	LightIntensity133.38_Temperature12.9	133.38	12.9	0.358	129.6	12.72	A	3	Cold	0.0349167	MLI_LT	82	Treatment	0.043
B_3_10	LightIntensity76.0_Temperature12.4_rep3	LightIntensity76.0_Temperature12.4	76	12.4	0.445	71.93	12.72	A	3	Cold	0.326333	MLI_LT	83	Treatment	0.386
B_3_11	LightIntensity42.4_Temperature12.2_rep3	LightIntensity42.4_Temperature12.2	42.4	12.2	0.427	39.2	12.72	A	3	Cold	0.612583	LLI_LT	84	Treatment	0.573
B_3_12	LightIntensity23.1_Temprature12.6_rep3	LightIntensity23.1_Temprature12.6	23.1	12.6	0.482	20.99	12.72	A	3	Cold	0.65425	LLI_LT	85	Treatment	0.652
B_3_13	LightIntensity505.5_Temperature17.6_rep3	LightIntensity505.5_Temperature17.6	505.5	17.6	0.333	527.89	17.07	A	3	HL	0	HLI_MT	86	Treatment	0
B_3_14	LightIntensity330.3_Temperature17.2_rep3	LightIntensity330.3_Temperature17.2	330.3	17.2	0.344	329.83	17.07	A	3	HL	0.225583	HLI_MT	87	Treatment	0.145
B_3_15	LightIntensity132.8_Temperature17_rep3	LightIntensity132.8_Temperature17	132.8	17	0.318	129.6	17.07	A	3	Steady_state	0.504667	MLI_MT	88	Treatment	0.479
B_3_16	LightIntensity74.9_Temperature16.4_rep3	LightIntensity74.9_Temperature16.4	74.9	16.4	0.395	71.93	17.07	A	3	Steady_state	0.584583	MLI_MT	89	Treatment	0.561
B_3_17	LightIntensity41.3_Temperature16.2_rep3	LightIntensity41.3_Temperature16.2	41.3	16.2	0.395	39.2	17.07	A	3	Steady_state	0.644083	LLI_MT	90	Control	0.623
B_3_18	LightIntensity23.3_Temprature16.2_rep3	LightIntensity23.3_Temprature16.2	23.3	16.2	0.448	20.99	17.07	A	3	Steady_state	0.681167	LLI_MT	91	Control	0.67
B_3_19	LightIntensity534.7_Temperature21.5_rep3	LightIntensity534.7_Temperature21.5	534.7	21.5	0.312	527.89	20.63	A	3	HL	0.0483333	HLI_MT	92	Treatment	0.042
B_3_20	LightIntensity332.4_Temperature21.2_rep3	LightIntensity332.4_Temperature21.2	332.4	21.2	0.322	329.83	20.63	A	3	HL	0.439167	HLI_MT	93	Treatment	0.403
B_3_21	LightIntensity130.5_Temperature20.7_rep3	LightIntensity130.5_Temperature20.7	130.5	20.7	0.462	129.6	20.63	A	3	Steady_state	0.557167	MLI_MT	94	Treatment	0.533
B_3_22	LightIntensity72.4_Temperature20.1_rep3	LightIntensity72.4_Temperature20.1	72.4	20.1	0.462	71.93	20.63	A	3	Steady_state	0.622583	MLI_MT	95	Treatment	0.597
B_3_23	LightIntensity40.1_Temperature19.7_rep3	LightIntensity40.1_Temperature19.7	40.1	19.7	0.453	39.2	20.63	A	3	Steady_state	0.656917	LLI_MT	96	Control	0.635
B_3_24	LightIntensity21.14_Temprature19.7_rep3	LightIntensity21.14_Temprature19.7	21.14	19.7	0.464	20.99	20.63	A	3	Steady_state	0.682833	LLI_MT	97	Control	0.666
B_3_25	LightIntensity531.9_Temperature24.5_rep3	LightIntensity531.9_Temperature24.5	531.9	24.5	0.276	527.89	23.69	A	3	HL	0.0294167	HLI_MT	98	Treatment	0.045
B_3_26	LightIntensity324.8_Temperature24.1_rep3	LightIntensity324.8_Temperature24.1	324.8	24.1	0.398	329.83	23.69	A	3	HL	0.46025	HLI_MT	99	Treatment	0.409
B_3_27	LightIntensity130.3_Temperature23.5_rep3	LightIntensity130.3_Temperature23.5	130.3	23.5	0.337	129.6	23.69	A	3	Steady_state	0.576417	MLI_MT	100	Treatment	0.561
B_3_28	LightIntensity72.0_Temperature23.2_rep3	LightIntensity72.0_Temperature23.2	72	23.2	0.511	71.93	23.69	A	3	Steady_state	0.63275	MLI_MT	101	Treatment	0.613
B_3_29	LightIntensity37.6_Temperature23_rep3	LightIntensity37.6_Temperature23	37.6	23	0.409	39.2	23.69	A	3	Steady_state	0.662	LLI_MT	102	Control	0.649
B_3_30	LightIntensity20.0_Temprature23_rep3	LightIntensity20.0_Temprature23	20	23	0.458	20.99	23.69	A	3	Steady_state	0.6905	LLI_MT	103	Control	0.678
B_3_31	LightIntensity536.2_Temperature27.3_rep3	LightIntensity536.2_Temperature27.3	536.2	27.3	0.323	527.89	26.57	A	3	heat_HL	0	HLI_HT	104	Treatment	0
B_3_32	LightIntensity337.1_Temperature27.1_rep3	LightIntensity337.1_Temperature27.1	337.1	27.1	0.478	329.83	26.57	A	3	heat_HL	0.307417	HLI_HT	105	Treatment	0.239
B_3_33	LightIntensity129.5_Temperature26.7_rep3	LightIntensity129.5_Temperature26.7	129.5	26.7	0.533	129.6	26.57	A	3	heat	0.564083	MLI_HT	106	Treatment	0.564
B_3_34	LightIntensity71.2_Temperature26.3_rep3	LightIntensity71.2_Temperature26.3	71.2	26.3	0.466	71.93	26.57	A	3	Steady_state	0.6275	MLI_HT	107	Treatment	0.622
B_3_35	LightIntensity38.6_Temperature26.1_rep3	LightIntensity38.6_Temperature26.1	38.6	26.1	0.405	39.2	26.57	A	3	Steady_state	0.650833	LLI_HT	108	Treatment	0.651
B_3_36	LightIntensity19.8_Temprature25.9_rep3	LightIntensity19.8_Temprature25.9	19.8	25.9	0.529	20.99	26.57	A	3	Steady_state	0.682	LLI_HT	109	Treatment	0.695
B_3_38	LightIntensity316.4_Temperature29.9_rep3	LightIntensity316.4_Temperature29.9	316.4	29.9	0.478	329.83	29.22	A	3	heat_HL	0.04625	HLI_HT	110	Treatment	0.028
B_3_39	LightIntensity117.8_Temperature29.6_rep3	LightIntensity117.8_Temperature29.6	117.8	29.6	0.515	129.6	29.22	A	3	heat_HL	0.484417	MLI_HT	111	Treatment	0.463
B_3_40	LightIntensity64.5_Temperature29.2_rep3	LightIntensity64.5_Temperature29.2	64.5	29.2	0.546	71.93	29.22	A	3	heat	0.582167	MLI_HT	112	Treatment	0.582
B_3_41	LightIntensity34.5_Temperature28.9_rep3	LightIntensity34.5_Temperature28.9	34.5	28.9	0.553	39.2	29.22	A	3	heat	0.632083	LLI_HT	113	Treatment	0.633
B_3_42	LightIntensity17.7_Temprature28.5_rep3	LightIntensity17.7_Temprature28.5	17.7	28.5	0.569	20.99	29.22	A	3	heat	0.675417	LLI_HT	114	Treatment	0.687
BR_1_13	LightIntensity505.5_Temprature17.6_rep1_TechRep2	LightIntensity505.5_Temprature17.6	505.5	17.6	0.249	527.89	17.07	B	1t	HL	0	HLI_MT	10	Treatment	0
BR_1_19	LightIntensity534.7_Temprature21.5_rep1_TechRep2	LightIntensity534.7_Temprature21.5	534.7	21.5	0.356	527.89	20.63	B	1t	HL	0.0483333	MLI_MT	16	Treatment	0.042
BR_1_25	LightIntensity531.9_Temprature24.5_rep1_TechRep2	LightIntensity531.9_Temprature24.5	531.9	24.5	0.25	527.89	23.69	B	1t	HL	0.0931667	HLI_MT	22	Treatment	0.045
BR_1_31	LightIntensity536.2_Temprature27.3_rep1_TechRep2	LightIntensity536.2_Temprature27.3	536.2	27.3	0.225	527.89	26.57	B	1t	heat_HL	0	HLI_HT	28	Treatment	0
BR_1_35	LightIntensity38.6_Temprature26.1_rep1_TechRep2	LightIntensity38.6_Temprature26.1	38.6	26.1	0.405	39.2	26.57	B	1t	Steady_state	0.67475	LLI_HT	32	Treatment	0.651
BR_1_8	LightIntensity335.8_Temprature13.1_rep1_TechRep2	LightIntensity335.8_Temprature13.1	335.8	13.1	0.268	329.83	12.72	B	1t	HL	0	HLI_LT	5	Treatment	0
BR_2_13	LightIntensity505.5_Temprature17.6_rep2_TechRep2	LightIntensity505.5_Temprature17.6	505.5	17.6	0.356	527.89	17.07	B	2t	HL	0	HLI_MT	48	Treatment	0
BR_2_19	LightIntensity534.7_Temprature21.5_rep2_TechRep2	LightIntensity534.7_Temprature21.5	534.7	21.5	0.268	527.89	20.63	B	2t	HL	0	HLI_MT	54	Treatment	0.042
BR_2_25	LightIntensity531.9_Temprature24.5_rep2_TechRep2	LightIntensity531.9_Temprature24.5	531.9	24.5	0.254	527.89	23.69	B	2t	HL	0.0128333	HLI_MT	60	Treatment	0.045
BR_2_8	LightIntensity335.8_Temprature13.1_rep2_TechRep2	LightIntensity335.8_Temprature13.1	335.8	13.1	0.312	329.83	12.72	B	2t	HL	0	HLI_LT	43	Treatment	0
BR_3_13	LightIntensity505.5_Temprature17.6_rep3_TechRep2	LightIntensity505.5_Temprature17.6	505.5	17.6	0.333	527.89	17.07	B	3t	HL	0	HLI_MT	86	Treatment	0
BR_3_19	LightIntensity534.7_Temprature21.5_rep3_TechRep2	LightIntensity534.7_Temprature21.5	534.7	21.5	0.312	527.89	20.63	B	3t	HL	0.0483333	HLI_MT	92	Treatment	0.042
BR_3_25	LightIntensity531.9_Temprature24.5_rep3_TechRep2	LightIntensity531.9_Temprature24.5	531.9	24.5	0.276	527.89	23.69	B	3t	HL	0.0294167	HLI_MT	98	Treatment	0.045
BR_3_31	LightIntensity536.2_Temprature27.3_rep3_TechRep2	LightIntensity536.2_Temprature27.3	536.2	27.3	0.323	527.89	26.57	B	3t	heat_HL	0	HLI_HT	104	Treatment	0
BR_3_35	LightIntensity38.6_Temprature26.1_rep3_TechRep2	LightIntensity38.6_Temprature26.1	38.6	26.1	0.405	39.2	26.57	B	3t	Steady_state	0.650833	LLI_HT	108	Treatment	0.651
BR_3_8	LightIntensity335.8_Temprature13.1_rep3_TechRep2	LightIntensity335.8_Temprature13.1	335.8	13.1	0.315	329.83	12.72	B	3t	HL	0	HLI_LT	81	Treatment	0
re_B_1_34	LightIntensity71.2_Temprature26.3_rep1_AnotherMethod	LightIntensity71.2_Temprature26.3	71.2	26.3	0.422	71.93	26.57	C	1n	Steady_state	0.644417	MLI_HT	31	Treatment	0.622
